# Mitotic clustering of pulverized chromosomes from micronuclei

**DOI:** 10.1101/2022.07.19.500697

**Authors:** Yu-Fen Lin, Jose Espejo Valle-Inclan, Alice Mazzagatti, Qing Hu, Elizabeth G. Maurais, Alison Guyer, Jacob T. Sanders, Justin Engel, Giaochau Nguyen, Daniel Bronder, Samuel F. Bakhoum, Isidro Cortés-Ciriano, Peter Ly

## Abstract

Complex genome rearrangements can be generated by the catastrophic shattering of mis-segregated chromosomes trapped within micronuclei through a process known as chromothripsis. Since each chromosome harbors a single centromere, how acentric fragments derived from shattered chromosomes are inherited between daughter cells during mitosis remains unknown. Here we tracked micronucleated chromosomes by live-cell imaging and show that acentric fragments cluster in close spatial proximity throughout mitosis for biased partitioning to a single daughter cell. Mechanistically, the CIP2A-TOPB1 complex prematurely associates with DNA lesions within ruptured micronuclei during interphase, which poises chromosome fragments for clustering upon mitotic entry. Inactivation of CIP2A or TOPBP1 caused pulverized chromosomes to untether and disperse throughout the mitotic cell, consequently resulting in the mis-accumulation of DNA fragments in the cytoplasm. The inheritance of shattered chromosomes by a single daughter cell suggests that micronucleation can drive complex rearrangements that lack the DNA copy number oscillations characteristic of canonical chromothripsis. Comprehensive analysis of pan-cancer whole-genome sequencing data revealed clusters of DNA copy number-neutral rearrangements – termed balanced chromothripsis – across diverse cancer types resulting in the acquisition of known driver events. Thus, distinct patterns of chromothripsis can be explained by the spatial mitotic clustering of pulverized chromosomes from micronuclei.

---

Chromothripsis drives complex genome rearrangements through the catastrophic pulverization of individual chromosomes^1^. In cancer genomes, these rearrangements are accompanied by a characteristic DNA copy number pattern that oscillates between two states, representing the retention and loss of fragments along the shattered chromosome^1-4^. Chromothripsis can be initiated by mitotic cell division errors resulting in the encapsulation of mis-segregated chromosomes into abnormal nuclear structures called micronuclei^5-8^, which acquire extensive DNA damage in interphase upon rupture of its nuclear membrane^9-11^. Following entry into mitosis, damaged chromosomes within micronuclei pulverize into dozens of microscopic fragments^12,13^.

The stochastic inheritance of chromosome fragments by both newly formed daughter cells could in part contribute to the alternating DNA copy number states characteristic of chromothripsis^5,14^. Sequencing of daughter cell pairs derived from micronucleated mother cells showed that complex rearrangements are indeed a common outcome of micronucleus formation^5^. However, in most cases, the patterns of chromothripsis differed from those in cancer genomes as the rearrangements were largely restricted to a single daughter cell and lacked the canonical oscillations in DNA copy number states^5^. Moreover, germline chromothripsis events reported in congenital disorders typically generate complex yet balanced rearrangements, indicative of minimal DNA loss^15,16^. These studies implicate a potential mechanism suppressing the loss of genetic material following chromosome pulverization, although how distinct patterns of rearrangements arise in cancers and germline disorders remain unclear. In metazoans, the maintenance of a single centromere per chromosome is critical for establishing bipolar attachments to the mitotic spindle and achieving high-fidelity genome segregation^17^. However, most fragments derived from micronuclei are acentric and cannot directly bind to spindle microtubules^13^. Several models have been proposed to promote acentric chromosome segregation, including proteins that function as DNA tethers^18^, the hitchhiking of extrachromosomal DNA (ecDNA) with linear chromosomes^19^, tethering of viral episomes to host chromosomes^20,21^, and controlled delays in nuclear envelope reassembly or cytokinesis^22,23^. Despite this knowledge, we have an incomplete understanding of how acentric fragments from micronuclei are inherited by daughter cells during mitosis, an important step for its reassembly upon reincorporation into the interphase nucleus.

We previously developed a human cell-based system to induce the formation of micronuclei harboring the Y chromosome in genome-engineered, chromosomally stable DLD-1 cells^6,13^. Following exposure to doxycycline and auxin (DOX/IAA), the centromere-specific histone H3 variant CENP-A is replaced with a CENP-A mutant that functionally inactivates the Y centromere without disrupting autosome or X chromosome segregation^13,24,25^. This system recapitulates the stepwise events of chromothripsis, including the pulverization of mis-segregated chromosomes in micronuclei^13^ that result in complex rearrangements^6^. Building upon this approach to monitor the partitioning of acentric chromosome fragments, here we show that pulverized chromosomes from micronuclei spatially cluster throughout mitosis and identify the CIP2A-TOPBP1 complex as an essential regulator of this process. Mitotic clustering drives the unequal inheritance of acentric fragments by a single daughter cell, providing an explanation for the origins of distinct patterns of chromothripsis found across diverse cancer types and congenital disorders.
