## Supplementary Table 1 for "Mitotic clustering of pulverized chromosomes from micronuclei"

### Sheet: Sheet1
Name	Purpose/Use	5'-3' Sequence
Control siRNA	siRNA-mediated depletion	CUACAUCCCGAUCGAUGAUdTdT
CIP2A siRNA-1	siRNA-mediated depletion	CUGUGGUUGUGUUUGCACUdTdT
CIP2A siRNA-2	siRNA-mediated depletion	ACCAUUGAUAUCCUUAGAAdTdT
TOPBP1 siRNA-1	siRNA-mediated depletion	ACAAAUACAUGGCUGGUUAdTdT
TOPBP1 siRNA-2	siRNA-mediated depletion	CUCACCUUAUUGCAGGAGAdTdT
CIP2A (exon 1) sgRNA-3 ("sg3")	For lentivirus-mediated gene editing	CAGGAGCAAGGACTTCAAGC
CIP2A (exon 1) sgRNA-4 ("sg4")	For lentivirus-mediated gene editing	CTGACTGACAGTCAGGAGCA
CIP2A (exon 3) sgRNA RNP	For RNP-mediated frameshift deletions	UGUAUUCUGAAGACAAUCUC
	For RNP-mediated frameshift deletions	AAUCUGAAUAGUGUGCUGGC
POLQ sgRNA RNP	For RNP-mediated frameshift deletions	GUAGAGUUCAGCAUUCAACC
	For RNP-mediated frameshift deletions	CUGACUCCAAAAGCGGUACA
NBN sgRNA RNP	For RNP-mediated frameshift deletions	CAAGAAGAGCAUGCAACCAA
	For RNP-mediated frameshift deletions	AGAAUGCACUCACCUUGUCA
CIP2A, exon 3	For RNP-mediated KO confirmation by PCR	TAAGAAAATAGCCATATCATACC
	For RNP-mediated KO confirmation by PCR	AATACACTGTGTGGGTCTGTATAC
POLQ	For RNP-mediated KO confirmation by PCR	GTTGGCATGAGTGCTACCCT
	For RNP-mediated KO confirmation by PCR	CTTCACTTGTAGCATGGGC
NBN	For RNP-mediated KO confirmation by PCR	GCCATCTCTGCAACTCTGATAC
	For RNP-mediated KO confirmation by PCR	TGTCATAACCTTCTCGGTGGA
